# Simultaneous recording of spikes and calcium signals in odor-evoked responses of *Drosophila* antennal neurons

**DOI:** 10.1101/2025.06.27.662059

**Authors:** Yiyi Xiao, Shiuan-Tze Wu, Yinan Xuan, Scott A Rifkin, Chih-Ying Su

**Affiliations:** Department of Neurobiology, University of California San Diego, La Jolla, CA 92093, USA; Department of Electrical and Computer Engineering, University of California San Diego, La Jolla, CA 92093, USA; Department of Ecology, Behavior, and Evolution, University of California San Diego, La Jolla, CA 92093, USA; Division of Biology and Biological Engineering, California Institute of Technology, Pasadena, CA 91125, USA

**Author notes:** Corresponding author: Chih-Ying Su.

**Keywords:** Olfactory receptor neurons, *D. melanogaster*, ab2A, Or59b, dual-modality recording, single-sensillum recording, widefield calcium imaging, GCaMP, antenna

## Abstract

Most insects, including agricultural pests and disease vectors, rely on olfaction for key innate behaviors. Consequently, there is growing interest in studying insect olfaction to gain insights into odor-driven behavior and to support efforts in vector control. Calcium imaging using GCaMP fluorescence is widely used to identify olfactory receptor neurons (ORNs) responsive to ethologically relevant odors. However, accurate interpretation of GCaMP signals in the antenna requires understanding both response uniformity within an ORN population and how calcium signals relate to spike activity. To address this, we optimized a dual-modality recording method combining single-sensillum electrophysiology and widefield imaging for *Drosophila* ORNs. Calcium imaging showed that homotypic ab2A neurons exhibit similar odor sensitivity, consistent with spike recordings, indicating that a single ORN’s response can reliably represent its homotypic counterparts. Furthermore, concurrent dual recordings revealed that peak calcium responses are linearly correlated with spike activity, regardless of imaging site (soma or dendrites), GCaMP variant, odorant, or fly age. These findings validate the use of somatic calcium signals as a reliable proxy for spike activity in fly ORNs and provide a foundation for future large-scale surveys of spike–calcium response relationships across diverse ORN types.
