## Supplementary material for "Simultaneous recording of spikes and calcium signals in odor-evoked responses of *Drosophila* antennal neurons": Source Data for Figure 3

### Sheet: GCaMP6m spike and Ca2+ response
Or59b>GCaMP6m, somatic ROI
Peak spike response (Hz)											Peak spike response (Hz)
methyl acetate dilution	Fly1	Fly2	Fly3	Fly4	Fly5	Fly6	Fly7	AVE	SEM		ethyl acetate dilution	Fly1	Fly2	Fly3	Fly4	Fly5	Fly6	AVE	SEM
1e-09	28.7619	38.8571	32.9524	32.5714	36.9524	51.8095	56.7619	39.8095	3.96987		1e-07	8	33.1429	17.9048	27.619	13.1429	30.2857	21.6825	4.14329
1e-08	68	69.1429	46.6667	58.6667	58.8571	54.2857	57.9048	59.0748	2.92569		1e-06	49.5238	59.2381	51.2381	38.2857	40.5714	33.9048	45.4603	3.86708
1e-07	122.476	112	98.6667	138.857	128.381	116.381	101.333	116.871	5.44249		1e-05	99.8095	78.4762	80.5714	84.7619	69.9048	67.0476	80.0952	4.78667
1e-06	256.571	259.81	191.429	345.143	298.667	256.952	248.952	265.361	17.8542		0.0001	244.952	255.048	224.762	200.571	188.762	156.19	211.714	15.1511
1e-05	382.286	379.048	347.619	424	399.429	386.286	410.857	389.932	9.34688		0.001	347.429	400.19	393.524	367.048	392.952	396	382.857	8.55179
0.0001	390.667	416.381	454.476	383.619	391.048	391.429	397.714	403.619	9.33324		0.01	363.429	434.476	400	384.19	402.476	410.095	399.111	9.79681
Peak Ca2+ response (ΔF/F, %)											Peak Ca2+ response (ΔF/F, %)
methyl acetate dilution	Fly1	Fly2	Fly3	Fly4	Fly5	Fly6	Fly7	AVE	SEM		ethyl acetate dilution	Fly1	Fly2	Fly3	Fly4	Fly5	Fly6	AVE	SEM
1e-09	11.6396	18.1364	13.9551	10.7477	22.0837	30.6503	24.8109	18.8605	2.79174		1e-07	6.68268	15.6871	15.6132	14.747	11.092	15.0106	13.1388	1.46717
1e-08	24.7194	31.5629	34.2047	32.4572	41.3783	34.7975	24.5106	31.9472	2.2367		1e-06	28.48	36.4619	30.6387	22.9349	19.1471	25.033	27.1159	2.49626
1e-07	66.0604	59.4364	45.3547	65.3054	70.0176	63.4974	59.3923	61.2949	3.01147		1e-05	55.8348	51.9612	65.2481	36.2264	37.0724	46.3149	48.7763	4.58921
1e-06	227.476	133.989	115.36	239.169	154.988	162.178	141.617	167.825	17.8814		0.0001	133.767	152.963	222.729	102.983	103.583	113.165	138.198	18.6619
1e-05	325.491	249.064	257.166	389.772	239.332	250.526	252.63	280.569	21.1948		0.001	241.097	231.169	296.727	199.226	221.253	210.809	233.38	14.0242
0.0001	383.13	284.44	321.678	410.376	266.922	298.784	309.372	324.958	19.8979		0.01	286.385	247.946	336.582	228.486	264.137	236.864	266.734	16.3093

### Sheet: GCaMP7c spike and Ca2+ response
Or59b>GCaMP7c, somatic ROI
Peak spike response (Hz)											Peak spike response (Hz)
methyl acetate dilution	Fly1	Fly2	Fly3	Fly4	Fly5	Fly6	Fly7	AVE	SEM		ethyl acetate dilution	Fly1	Fly2	Fly3	Fly4	Fly5	Fly6	Fly7	AVE	SEM
1e-09	27.2381	57.5238	38.0952	30.8571	24.9524	27.4286	32.1905	34.0408	4.23716		1e-07	16.7619	9.71429	28.9524	12.1905	20.9524	32.1905	28.7619	21.3605	3.34786
1e-08	46.2857	42.4762	68.1905	53.5238	50.0952	60.7619	57.3333	54.0952	3.33068		1e-06	34.6667	48.9524	40.5714	32.381	29.1429	32.381	43.4286	37.3605	2.69868
1e-07	106.095	93.7143	119.238	129.905	94.6667	100.571	108.381	107.51	4.98868		1e-05	96	80.7619	93.5238	77.3333	72.9524	82.2857	75.0476	82.5578	3.38135
1e-06	207.238	233.524	308.762	311.429	197.714	224.571	241.524	246.395	17.3807		0.0001	255.048	204.571	242.286	242.667	205.143	230.667	196.952	225.333	8.65118
1e-05	333.905	412.571	403.429	402.857	342.857	383.81	393.143	381.796	11.7527		0.001	411.048	362.667	421.333	372.381	376.952	395.048	313.905	379.048	13.4774
0.0001	346.476	419.81	435.429	413.524	377.143	390.095	411.238	399.102	11.3772		0.01	411.81	379.429	419.619	362.095	371.238	390.476	321.524	379.456	12.4464
Peak Ca2+ response (ΔF/F, %)											Peak Ca2+ response (ΔF/F, %)
methyl acetate dilution	Fly1	Fly2	Fly3	Fly4	Fly5	Fly6	Fly7	AVE	SEM		ethyl acetate dilution	Fly1	Fly2	Fly3	Fly4	Fly5	Fly6	Fly7	AVE	SEM
1e-09	29.2218	35.1529	33.3697	15.7221	20.3801	17.7838	31.3927	26.1461	3.01632		1e-07	8.41366	14.3157	6.92946	15.1931	-3.02173	11.5715	7.22003	8.66024	2.3132
1e-08	59.7253	25.3827	69.4052	34.9774	40.1372	53.928	60.933	49.2127	6.03705		1e-06	15.104	27.5424	23.2577	42.9088	13.7639	27.5623	27.2181	25.3367	3.66807
1e-07	115.316	93.6554	150.497	87.4694	80.8907	160.98	163.64	121.778	13.6237		1e-05	69.3157	74.3805	93.0201	152.005	48.2168	52.2109	68.7728	79.7031	13.2807
1e-06	309.875	189.111	430.205	246.493	182.929	354.603	402.498	302.245	37.5968		0.0001	255.062	205.518	293.071	452.606	163.364	225.499	195.077	255.743	36.4497
1e-05	450.189	250.447	586.162	432.505	451.037	455.274	567.215	456.118	41.4538		0.001	460.093	364.286	358.276	674.192	347.379	445.608	319.665	424.214	46.035
0.0001	506.999	317.829	608.706	492.213	541.131	446.386	644.626	508.27	40.8589		0.01	578.226	496.676	384.642	737.386	375.13	575.016	351.838	499.845	53.2205

### Sheet: GCaMP8s spike and Ca2+ response
Or59b>GCaMP8s, somatic ROI
Peak spike response (Hz)											Peak spike response (Hz)
methyl acetate dilution	Fly1	Fly2	Fly3	Fly4	Fly5	Fly6	Fly7	AVE	SEM		ethyl acetate dilution	Fly1	Fly2	Fly3	Fly4	Fly5	Fly6	Fly7	AVE	SEM
1e-09	-3.61905	25.7143	50.0952	52.7619	70.6667	27.2381	52.381	39.3197	9.29009		1e-07	23.8095	18.2857	15.2381	22.0952	23.2381	1.52381	24.5714	18.3946	3.08309
1e-08	46.6667	47.619	62.0952	42.2857	48.7619	49.3333	40	48.1088	2.6705		1e-06	40.381	24.9524	51.2381	36.5714	38.2857	35.8095	38.8571	38.0136	2.92286
1e-07	83.619	105.143	119.238	69.3333	61.1429	97.5238	89.5238	89.3605	7.62		1e-05	88.5714	77.9048	100.571	94.6667	83.2381	55.0476	106.667	86.6667	6.45361
1e-06	188.19	233.333	278.857	213.143	145.714	204.762	210.857	210.694	15.3753		0.0001	203.048	218.095	217.333	227.238	178.095	131.238	256.571	204.517	15.1537
1e-05	341.333	396.381	409.143	385.905	305.524	339.429	344.762	360.354	14.1255		0.001	331.048	398.667	323.238	396.952	251.619	222.286	359.238	326.15	25.7005
0.0001	384.19	440	414.476	437.333	415.619	390.667	398.286	411.51	8.25182		0.01	345.714	396.571	343.81	394.095	266.476	263.81	356	338.068	20.479
Peak Ca2+ response (ΔF/F, %)											Peak Ca2+ response (ΔF/F, %)
methyl acetate dilution	Fly1	Fly2	Fly3	Fly4	Fly5	Fly6	Fly7	AVE	SEM		ethyl acetate dilution	Fly1	Fly2	Fly3	Fly4	Fly5	Fly6	Fly7	AVE	SEM
1e-09	15.5204	17.2811	16.42	22.5474	15.0809	16.5643	21.0592	17.7819	1.08506		1e-07	11.4053	5.99182	16.1219	11.991	12.8119	3.07227	13.7229	10.731	1.72862
1e-08	29.9896	21.7767	19.3885	26.8607	17.9386	22.6187	16.2427	22.1165	1.85331		1e-06	22.5347	14.1227	29.3676	21.995	28.0998	13.5262	19.2521	21.2711	2.3374
1e-07	66.6439	54.0138	37.6191	44.9471	25.7447	43.7509	41.9541	44.9534	4.84468		1e-05	43.8824	28.9664	58.7578	44.9065	36.1256	24.6334	40.3449	39.6596	4.26278
1e-06	98.2208	93.122	74.0362	68.836	46.6832	65.8137	74.8408	74.5075	6.53032		0.0001	93.8688	63.8723	89.209	69.3539	53.6911	46.9912	75.6487	70.3764	6.55194
1e-05	125.822	118.18	89.2129	84.56	65.0653	78.7468	107.223	95.5443	8.36285		0.001	111.25	102.695	120.581	90.1084	100.366	73.5925	94.2918	98.9835	5.72813
0.0001	134.562	130.243	97.9743	94.1493	80.5132	86.7605	119.76	106.28	8.1895		0.01	127.919	111.332	136.51	95.2325	116.969	92.865	109.664	112.928	6.02783

### Sheet: Linear regression statistics
	Or59b>GCaMP6m				Or59b>GCaMP7c				Or59b>GCaMP8s				One-way MANOVA statistics (methyl acetate vs ethyl acetate)
	Methyl acetate	Ethyl acetate			Methyl acetate	Ethyl acetate			Methyl acetate	Ethyl acetate			Or59b>GCaMP6m	Or59b>GCaMP7c	Or59b>GCaMP8s
R2	0.92	0.93		R2	0.87	0.85		R2	0.82	0.89		P value	0.36	0.8	0.27
Linear relationship	y = 0.79x-21.17	y =0.64x-0.62		Linear relationship	y = 1.26x-12.75	y = 1.27x-21.93		Linear relationship	y = 0.22x+16.90	y = 0.28x+11.99
P value	3.81e-23	3.64e-21		P value	4.36e-19	5.23e-18		P value	2.16e-16	2.03e-20
y: Ca2+ fluorescence response (ΔF/F, %)
x: spike response (Hz)
