## Supplementary material for "Simultaneous recording of spikes and calcium signals in odor-evoked responses of *Drosophila* antennal neurons": Source Data for Figure 4

### Sheet: 3-day spike and Ca2+ response
Or59b>GCaMP6m, somatic ROI
Peak spike response (Hz)
methyl acetate dilution	Fly1	Fly2	Fly3	Fly4	Fly5	Fly6	Fly7	AVE	SEM
1e-09	23.4286	21.3333	43.0476	41.9048	43.0476	55.0476	61.7143	41.3605	5.62783
1e-08	55.4286	37.5238	54.8571	29.9048	54.8571	48.381	65.7143	49.5238	4.58803
1e-07	148.952	83.2381	91.0476	89.1429	100	84.7619	95.2381	98.9116	8.62154
1e-06	339.81	182.667	224	223.619	214.095	173.905	227.238	226.476	20.5262
1e-05	427.048	266.476	338.095	399.429	342.667	363.429	412.19	364.19	20.8107
0.0001	432.571	321.714	394.857	424.381	394.667	435.238	476.19	411.374	18.2444
Peak Ca2+ response (ΔF/F, %)
methyl acetate dilution	Fly1	Fly2	Fly3	Fly4	Fly5	Fly6	Fly7	AVE	SEM
1e-09	18.1117	15.8456	22.4721	24.4289	23.8746	18.4779	16.2035	19.9163	1.3649
1e-08	37.2916	28.0427	36.0136	27.9191	29.0636	23.9225	18.8403	28.7276	2.43248
1e-07	93.3958	70.8637	80.7868	67.0788	52.4491	42.2499	41.9006	64.1035	7.39578
1e-06	210.128	149.958	262.006	153.362	144.429	152.095	138.716	172.956	17.352
1e-05	319.324	220.585	329.563	291.454	248.661	253.76	275.243	276.942	14.8741
0.0001	364.416	263.085	337.1	347.915	321.845	283.269	307.804	317.919	13.5882

### Sheet: 5-day spike and Ca2+ response
Or59b>GCaMP6m, somatic ROI
Peak spike response (Hz)
methyl acetate dilution	Fly1	Fly2	Fly3	Fly4	Fly5	Fly6	AVE	SEM
1e-09	40.1905	25.7143	40	45.1429	37.9048	37.3333	37.7143	2.65029
1e-08	57.9048	52.5714	51.2381	47.0476	29.1429	48.1905	47.6825	4.02251
1e-07	99.619	100.571	111.619	76.9524	74.4762	59.8095	87.1746	8.05494
1e-06	241.524	215.619	241.714	174.857	154.476	156.762	197.492	16.5777
1e-05	384.381	358.476	417.333	369.905	348	354.857	372.159	10.433
0.0001	423.81	409.524	434.476	419.619	439.619	427.048	425.683	4.3772
Peak Ca2+ response (ΔF/F, %)
methyl acetate dilution	Fly1	Fly2	Fly3	Fly4	Fly5	Fly6	AVE	SEM
1e-09	27.2248	20.7394	22.9801	31.4098	7.10014	29.2283	23.1137	3.58331
1e-08	43.451	29.889	36.3122	30.9199	15.4198	28.5136	30.7509	3.7993
1e-07	92.7276	68.4422	67.7047	66.9755	37.404	47.5451	63.4665	7.84005
1e-06	183.755	184.597	140.908	143.397	90.4116	103.568	141.106	16.0153
1e-05	283.521	295.236	225.181	273.015	189.093	211.324	246.229	17.7349
0.0001	344.69	355.673	265.073	328.518	235.583	302.67	305.368	19.2471

### Sheet: 7-day spike and Ca2+ response
Or59b>GCaMP6m, somatic ROI
Peak spike response (Hz)
methyl acetate dilution	Fly1	Fly2	Fly3	Fly4	Fly5	Fly6	Fly7	AVE	SEM
1e-09	40.5714	6.09524	41.3333	35.4286	8	39.2381	30.4762	28.7347	5.77241
1e-08	56.381	53.1429	54.4762	53.1429	36	62.6667	42.4762	51.1837	3.39381
1e-07	128.19	90.4762	80.9524	68	50.2857	93.5238	91.0476	86.068	9.13798
1e-06	312.381	227.619	220	201.905	118.857	228.19	207.619	216.653	21.4318
1e-05	440.952	377.333	376.19	372.19	250.095	344.381	357.905	359.864	21.5979
0.0001	393.905	412	433.714	416.381	355.429	422.476	403.81	405.388	9.62295
Peak Ca2+ response (ΔF/F, %)
methyl acetate dilution	Fly1	Fly2	Fly3	Fly4	Fly5	Fly6	Fly7	AVE	SEM
1e-09	16.2715	19.9411	19.0447	33.0219	27.5659	10.4596	12.6178	19.8461	3.03543
1e-08	30.1136	39.3913	27.0966	43.0696	24.2164	23.0683	23.9918	30.1354	3.02734
1e-07	85.7737	67.4595	48.1689	83.6562	41.4452	59.9762	68.4111	64.9844	6.288
1e-06	195.349	202.385	140.038	187.27	135.357	162.805	166.725	169.99	9.94018
1e-05	203.316	315.318	185.865	248.728	224.492	205.327	259.28	234.618	16.6454
0.0001	266.82	374.754	232.544	304.121	311.4	235.461	296.263	288.766	18.6969

### Sheet: Ca2+ response over time
3-Day								5-Day								7-Day
Average GCaMP fluorecence signal over time (ΔF/F, %)								Average GCaMP fluorecence signal over time (ΔF/F, %)								Average GCaMP fluorecence signal over time (ΔF/F, %)
Methyl acetate								Methyl acetate								Methyl acetate
Time points relative to stimulus onset (ms)	10^-9	10^-8	10^-7	10^-6	10^-5	10^-4		Time points relative to stimulus onset (ms)	10^-9	10^-8	10^-7	10^-6	10^-5	10^-4		Time points relative to stimulus onset (ms)	10^-9	10^-8	10^-7	10^-6	10^-5	10^-4
-2000	3.08695	0.812155	1.39003	2.45455	1.68308	2.24241		-2000	-0.30268	1.59426	0.913845	0.382869	1.97868	-0.400838		-2000	-2.9261	2.01778	2.8156	0.127887	-0.310461	0.565908
-1900	2.90092	0.632635	1.27889	2.19704	1.09747	1.81628		-1900	-0.480833	1.45127	0.993231	0.291997	1.54582	-0.507066		-1900	-3.06745	1.8282	2.25548	-0.11819	-0.303494	0.917871
-1800	2.49145	0.499555	1.19648	1.70585	0.689722	1.32138		-1800	-0.531131	1.3859	0.990395	0.228257	1.04148	-0.157695		-1800	-2.86251	1.5818	1.82021	-0.114817	-0.12247	1.02712
-1700	1.95708	0.329087	1.16708	1.23808	0.257823	0.99063		-1700	-0.489456	1.37371	1.05446	0.102635	0.659264	0.195482		-1700	-2.48819	1.28687	1.43291	-0.330737	-0.0164225	1.15944
-1600	1.33254	0.164329	1.14434	0.76123	-0.121626	0.803145		-1600	-0.413978	1.35053	1.0866	-0.00540203	0.43754	0.783119		-1600	-1.91207	0.8522	1.0858	-0.428538	-0.0682207	1.18815
-1500	0.648824	0.173985	0.927338	0.352042	-0.314107	0.527236		-1500	-0.475359	1.09057	1.02155	-0.0692146	0.244478	1.1966		-1500	-1.01782	0.236725	0.797747	-0.42725	-0.280151	0.915578
-1400	0.10141	0.219988	0.690338	0.250978	-0.400819	0.204498		-1400	-0.584732	0.686582	0.961614	-0.00631006	0.157512	1.20879		-1400	-0.100518	-0.0765164	0.725693	-0.4772	-0.298931	0.196903
-1300	-0.196279	0.274165	0.470177	0.178539	-0.375541	0.022739		-1300	-0.632299	0.37875	0.773221	0.0342433	-0.0257768	0.980658		-1300	0.471114	-0.154646	0.530814	-0.837395	-0.27322	-0.494985
-1200	-0.418413	0.373932	0.244247	0.279706	-0.29703	-0.234383		-1200	-0.629288	0.0872414	0.568343	0.00786364	-0.207611	0.760704		-1200	0.830648	0.0201756	0.40483	-0.900622	-0.226768	-1.33483
-1100	-0.591357	0.498226	0.00260781	0.236989	-0.302405	-0.581114		-1100	-0.46959	-0.265179	0.363946	0.0982011	-0.290108	0.352088		-1100	1.0716	0.115651	0.22254	-0.967807	-0.20614	-2.02639
-1000	-0.683611	0.588588	-0.227824	0.0842954	-0.419172	-0.846734		-1000	-0.158278	-0.478808	0.0484155	0.228135	-0.329811	0.00444805		-1000	1.10676	0.309916	-0.0102752	-1.04244	-0.0330923	-2.43795
-900	-0.629066	0.653047	-0.491242	-0.212023	-0.339349	-0.799035		-900	0.219574	-0.526878	-0.354087	0.221773	-0.225447	-0.133746		-900	1.08726	0.137656	-0.343466	-1.0418	-0.0618144	-2.60134
-800	-0.57714	0.551307	-0.786294	-0.454158	-0.368987	-0.681237		-800	0.448133	-0.594639	-0.644157	0.0588418	-0.175136	-0.291139		-800	1.30986	-0.322667	-0.688847	-0.858827	-0.0562878	-2.36718
-700	-0.603878	0.247735	-0.974728	-0.889666	-0.192911	-0.524929		-700	0.653021	-0.714687	-0.921603	-0.272997	-0.236555	-0.571436		-700	1.34043	-0.935242	-1.12639	-0.567152	-0.0432435	-1.70079
-600	-0.610999	-0.0357675	-1.03023	-1.14386	0.0261294	-0.389692		-600	0.803511	-0.833405	-1.20927	-0.493347	-0.351759	-0.675777		-600	1.36022	-1.32725	-1.4855	-0.22385	0.0571558	-0.871813
-500	-0.779096	-0.462953	-0.909617	-1.32036	0.275875	-0.309487		-500	0.798934	-0.877199	-1.21596	-0.596923	-0.41093	-0.742757		-500	1.41892	-1.57934	-1.57769	0.448558	0.197566	-0.0113298
-400	-1.25266	-0.9521	-0.913346	-1.40058	0.238211	-0.378016		-400	0.791171	-0.965186	-1.2375	-0.570648	-0.645496	-0.691215		-400	1.26938	-1.48378	-1.77582	1.07537	0.358862	1.04426
-300	-1.71803	-1.32503	-0.880361	-1.43024	0.0548061	-0.662885		-300	0.715296	-1.17001	-1.11946	-0.321342	-0.840565	-0.531823		-300	1.08154	-1.10449	-1.66218	1.81104	0.451978	1.83505
-200	-2.00897	-1.74796	-0.990455	-1.27696	-0.190682	-0.854606		-200	0.454565	-1.25326	-0.854081	0.119869	-1.12031	-0.322439		-200	0.918291	-0.576887	-1.14422	2.56819	0.54156	2.251
-100	-2.26922	-2.14573	-0.920425	-0.363734	0.997197	1.03162		-100	0.0614592	-1.21946	-0.229909	0.901491	-0.100473	1.96051		-100	0.726683	-0.131527	-0.650877	4.01943	1.62193	4.5374
0	-1.17054	-0.412928	4.17539	10.3683	16.0182	19.3655		0	0.816821	0.548782	4.77606	9.87917	13.5025	20.1157		0	1.28501	1.9147	3.95544	14.442	15.726	23.4756
100	2.26008	4.50692	14.2851	32.0282	47.0984	55.9957		100	3.74618	5.43849	14.6751	28.0386	41.5258	54.8969		100	3.84165	6.60397	13.7146	36.0655	44.4003	58.9629
200	7.32779	11.2662	27.8337	62.59	91.4358	105.632		200	8.4739	12.5061	27.794	53.2446	81.0284	101.584		200	7.73022	13.0226	26.5904	65.9444	83.292	105.195
300	12.7845	18.7331	42.8366	98.2696	143.996	163.532		300	14.1346	20.1661	42.3017	82.6287	127.736	156.17		300	12.3487	20.0463	40.8662	100.416	128.267	157.877
400	17.3659	25.3144	56.5832	134.299	198.539	223.564		400	19.4012	26.8758	55.5651	112.232	176.466	212.926		400	16.6255	26.4874	54.824	134.791	174.852	211.528
500	19.9163	28.7276	63.5957	159.495	239.771	268.69		500	22.7075	30.7509	62.7668	132.249	213.11	255.581		500	19.5366	30.1354	63.2973	158.47	208.634	249.551
600	19.7623	27.9854	64.1035	171.674	264.563	295.839		600	23.1137	30.6544	63.4665	141.106	234.97	281.968		600	19.8461	29.9546	64.9844	169.265	227.15	271.212
700	17.7459	24.6948	59.9323	172.956	275.459	310.29		700	21.3494	27.8715	59.4939	140.928	244.771	296.473		700	18.3163	27.2687	62.0148	169.99	234.406	282.288
800	15.0206	20.438	53.269	167.455	276.942	316.25		800	18.4249	23.9987	53.2893	135.143	246.229	303.09		800	15.8313	23.5383	56.4342	164.085	234.618	286.937
900	12.8982	16.635	46.9541	159.648	273.939	317.919		900	15.5554	20.744	47.5141	127.508	243.578	305.324		900	13.3389	20.0792	50.4366	155.968	231.065	288.466
1000	11.3185	13.6799	41.8865	151.772	269.394	317.844		1000	13.4212	18.2203	42.8457	120.111	239.475	305.368		1000	11.3154	17.3029	45.2147	148.246	225.899	288.766
1100	10.0257	11.6078	38.1476	144.71	264.024	316.824		1100	11.8054	16.4725	39.3286	113.875	234.572	304.649		1100	9.86438	15.2597	41.4705	141.236	220.263	288.141
1200	8.56863	9.89005	35.3305	138.383	258.556	315.21		1200	10.5159	15.0239	36.7113	108.84	228.882	303.104		1200	8.62826	13.5958	38.5454	134.552	214.189	286.911
1300	7.20375	8.40748	33.3888	132.729	252.75	313.311		1300	9.39848	13.675	34.3187	104.426	223.427	301.177		1300	7.55219	12.0932	35.9005	128.612	207.866	285.506
1400	5.94426	7.14324	31.7288	127.336	246.902	310.976		1400	8.53128	12.3661	32.0098	100.239	217.381	298.677		1400	6.81231	10.773	33.5068	122.989	201.613	283.489
1500	4.75013	6.12105	30.006	122.073	241.114	308.384		1500	7.63712	11.3183	29.9595	96.2066	211.273	296.116		1500	6.19391	9.6987	31.2639	117.147	195.228	281.252
1600	3.70922	5.29055	28.3765	117.254	235.39	305.786		1600	6.73028	10.2415	28.2461	92.2632	205.532	293.237		1600	5.72825	8.59535	29.3521	111.18	188.931	278.93
1700	3.01745	4.55515	26.7226	112.822	229.667	303.059		1700	6.0518	9.38977	26.636	88.2	200.056	290.379		1700	5.36003	7.60328	27.7815	105.739	182.913	276.611
1800	2.37439	3.83765	24.8893	108.536	224.051	300.192		1800	5.52355	8.75383	25.3619	84.4055	194.487	287.242		1800	4.95879	6.74529	26.6061	100.406	177.263	274.172
1900	1.92542	3.19578	23.0663	104.564	218.308	297.408		1900	4.98793	8.29179	24.0952	80.9543	189.204	284.337		1900	4.39679	5.87331	25.4377	95.4573	171.366	271.908
2000	1.57362	2.53364	21.3008	101.059	212.474	294.441		2000	4.24292	7.76854	22.6755	77.6618	184.163	281.202		2000	3.61157	5.05789	24.258	90.7585	165.889	269.285
2100	1.1881	1.65798	19.6096	97.6747	206.904	291.713		2100	3.75973	7.31487	21.158	74.6068	179.405	278.149		2100	2.78856	4.45154	22.8401	86.6072	160.389	266.837
2200	0.717949	0.888737	18.2351	94.5271	201.377	288.975		2200	3.24436	6.90988	19.7924	71.8747	174.954	274.979		2200	1.94792	3.72634	21.1727	82.7582	155.19	264.243
2300	0.370256	0.272607	16.9199	91.5488	196.401	286.167		2300	2.70521	6.59382	18.5372	69.3569	170.509	271.944		2300	1.27937	2.93881	19.4324	79.0851	150.186	261.53
2400	-0.185493	-0.337233	15.7601	88.6627	191.773	283.396		2400	2.20712	6.14448	17.4841	67.1655	166.488	268.773		2400	0.711055	2.26297	17.8977	75.8362	145.436	258.721
2500	-0.677993	-0.94299	15.05	85.7781	187.416	280.73		2500	2.21103	5.80364	16.6055	65.1383	162.643	266.028		2500	0.241898	1.86604	16.4362	72.916	141.049	255.882
2600	-1.09513	-1.37463	14.2117	83.1492	183.281	277.695		2600	2.24508	5.5141	15.8066	63.0128	158.594	263.225		2600	-0.239526	1.65625	15.1163	70.0534	137.045	253.102
2700	-1.56197	-1.78404	13.3228	80.6532	179.122	274.845		2700	2.20661	5.11008	15.0227	60.8169	154.608	260.573		2700	-0.766699	1.59961	14.0121	67.2604	133.239	250.275
2800	-2.13308	-2.31477	12.7141	78.0888	175.067	271.951		2800	2.27424	4.6592	14.1052	58.391	151.178	258.117		2800	-1.28792	1.66828	12.9283	64.4564	129.31	247.464
2900	-2.61248	-2.59483	12.3521	75.6391	170.955	269.252		2900	2.36327	4.34292	13.2798	56.158	147.644	255.755		2900	-1.88686	1.66373	11.8473	61.6287	125.957	244.9
3000	-3.17294	-2.90435	11.9503	73.0848	166.828	266.527		3000	2.23389	4.00289	12.3914	54.0171	143.915	253.199		3000	-2.28662	1.53651	10.9037	59.0837	122.484	242.213
3100	-3.70153	-3.28486	11.7182	70.4742	162.669	263.619		3100	1.97049	3.62872	11.5409	51.9105	140.181	250.676		3100	-2.59909	1.22052	9.8891	56.7294	118.751	239.437
3200	-4.17192	-3.77557	11.5696	67.7584	158.699	260.795		3200	1.7439	3.23567	10.8642	49.9392	136.495	248.014		3200	-2.72328	1.00317	8.77712	54.6621	115.035	237.014
3300	-4.5124	-4.13916	11.3316	65.1684	154.662	258.1		3300	1.57421	2.81085	10.34	48.4425	132.874	245.032		3300	-2.72769	0.764402	7.62943	53.0147	111.72	234.526
3400	-4.86317	-4.54009	10.9839	62.6273	150.831	255.144		3400	1.35762	2.47267	9.84057	46.8395	129.482	242.139		3400	-2.70716	0.625309	6.72372	51.5909	108.277	231.796
3500	-5.202	-4.8344	10.4406	60.2287	147.2	252.444		3500	1.14479	2.08928	9.25045	45.0654	126.359	239.299		3500	-2.89565	0.485416	5.97567	49.9808	104.906	229.366
3600	-5.4175	-5.05934	10.0145	57.9656	143.704	250.073		3600	0.846559	1.78097	8.74701	43.4029	123.527	236.559		3600	-3.13408	0.213765	5.42078	48.2676	101.511	226.778
3700	-5.53928	-4.98805	9.46433	55.8628	140.021	247.401		3700	0.442133	1.49099	8.22292	41.7298	121.123	233.974		3700	-3.35578	-0.0325629	5.00221	46.5907	98.1938	224.179
3800	-5.70681	-4.94975	8.70801	53.7901	136.563	244.75		3800	-0.0732638	1.14873	7.80305	39.8517	118.323	231.501		3800	-3.72076	-0.18379	4.75664	44.8556	94.7588	221.73
3900	-5.91206	-5.12142	8.04761	51.6579	133.193	242.131		3900	-0.586714	0.852821	7.43985	37.9659	115.186	228.876		3900	-4.00327	-0.366176	4.5085	42.8646	91.2375	219.417
4000	-5.97921	-5.31766	7.55453	49.5001	129.878	239.339		4000	-1.04261	0.640071	7.24488	36.4987	111.679	226.265		4000	-4.18137	-0.692706	4.32312	41.036	87.7993	217.034
4100	-6.14084	-5.45816	6.99666	47.4568	126.707	236.456		4100	-1.51512	0.364636	7.16984	35.3097	108.386	223.423		4100	-4.45655	-0.83438	4.01215	39.3086	84.932	214.787
4200	-6.25228	-5.78404	6.4981	45.5523	123.764	233.567		4200	-1.77839	0.160911	6.94374	34.3241	104.838	220.56		4200	-4.75625	-1.29865	3.73168	37.3613	82.0686	212.341
4300	-6.45013	-5.99631	6.16916	43.8879	120.628	230.881		4300	-2.02807	-0.0189444	6.5314	33.4325	101.631	217.907		4300	-4.90726	-1.88937	3.6109	35.4113	79.2606	209.86
4400	-6.4807	-6.09012	5.75218	42.294	117.525	228.035		4400	-2.09126	-0.315736	5.9393	32.2763	98.9105	215.35		4400	-5.03436	-2.42099	3.47286	33.6905	76.5386	207.266
4500	-6.67347	-6.12907	5.1014	40.9009	113.978	225.244		4500	-2.25419	-0.707996	5.25314	30.9249	96.6134	212.995		4500	-5.20811	-2.67023	3.3373	32.3033	73.8935	204.618
4600	-6.96436	-6.23682	4.28787	39.343	110.439	222.509		4600	-2.31405	-1.18272	4.4619	29.4327	94.1058	210.784		4600	-5.28787	-2.98191	3.08698	30.9548	71.3584	201.896
4700	-7.3133	-6.37742	3.38138	37.778	106.837	219.808		4700	-2.44548	-1.79327	3.83984	27.7882	91.7999	208.507		4700	-5.32169	-3.11285	2.88794	29.6471	69.0338	199.008
4800	-7.66927	-6.45274	2.40685	35.9415	103.268	216.915		4800	-2.69479	-2.25744	3.42155	26.1725	89.4617	205.984		4800	-5.26338	-3.33732	2.41532	28.4278	66.7017	196.346
4900	-8.18837	-6.49168	1.57293	34.1852	99.6885	214.196		4900	-2.99037	-2.58456	3.2245	24.8422	87.0421	203.604		4900	-5.12155	-3.60964	1.92025	27.1225	64.7	193.61
5000	-8.57238	-6.56347	0.866593	32.6003	96.5822	211.202		5000	-3.30707	-2.82021	3.12594	23.7236	84.4867	200.825		5000	-4.93334	-4.007	1.27783	25.7729	62.9267	191.267
5100	-8.87934	-6.75641	0.277083	31.2317	93.5016	208.288		5100	-3.62575	-2.8876	3.18011	22.6528	81.9151	198.002		5100	-4.70752	-4.44971	0.801322	24.5067	60.9376	188.87
5200	-9.23257	-6.86737	0.0704388	29.8901	90.7386	205.57		5200	-3.70455	-2.83709	3.13784	21.8183	79.3207	195.235		5200	-4.46252	-4.75633	0.424531	23.3469	59.0966	186.483
5300	-9.57636	-6.95735	-0.0733845	28.7719	88.1815	202.799		5300	-3.66958	-2.48324	2.79746	20.9512	76.6543	192.693		5300	-4.15601	-4.91619	0.172853	22.2957	57.1995	184.045
5400	-9.86295	-6.95374	-0.291897	27.7479	85.6239	200.124		5400	-3.67652	-2.17995	2.21865	20.1225	74.0782	190.008		5400	-3.74812	-5.11162	-0.0874594	21.31	55.2205	181.724
5500	-10.2011	-6.91884	-0.513224	26.6186	82.9138	197.637		5500	-3.65522	-1.94708	1.89916	19.4554	71.6598	187.619		5500	-3.17455	-5.28617	-0.205009	20.2185	53.3012	179.48
5600	-10.4186	-6.78405	-0.734663	25.5773	80.4874	195.329		5600	-3.78505	-1.80082	1.6488	18.8338	69.068	185.609		5600	-2.59352	-5.32008	-0.258384	19.1989	51.5996	177.1
5700	-10.5861	-6.68299	-1.2143	24.6689	78.023	192.816		5700	-4.05468	-1.74274	1.6272	18.0636	66.437	183.503		5700	-2.03616	-5.35177	-0.529983	18.2208	49.6783	174.681
5800	-10.5975	-6.67899	-1.64024	23.6936	75.3716	190.067		5800	-4.2678	-1.92137	1.66538	17.4097	64.4422	181.424		5800	-1.59352	-5.46468	-0.862024	17.1957	47.9294	172.242
5900	-10.5633	-6.87025	-2.02966	22.6535	73.0673	187.172		5900	-4.44292	-1.90105	1.7796	16.8279	62.6153	179.112		5900	-1.25377	-5.38244	-1.2197	16.1092	46.1262	170.089
6000	-10.4587	-7.08333	-2.26106	21.6508	70.8726	184.424		6000	-4.61672	-1.9265	1.66869	16.0098	61.0239	176.595		6000	-1.12751	-5.14697	-1.72228	15.0171	44.304	167.63
6100	-10.3282	-7.3714	-2.57032	20.5461	68.6556	181.463		6100	-4.61563	-2.07838	1.2009	15.0922	59.5584	173.542		6100	-1.12645	-4.81843	-2.17467	13.9076	42.551	165.419
6200	-10.2619	-7.608	-2.78745	19.3083	66.4355	178.556		6200	-4.67672	-2.26181	0.39053	14.3449	58.0557	170.98		6200	-1.29113	-4.60263	-2.39586	12.8161	40.9656	162.98
6300	-10.1944	-7.87225	-2.93418	18.2449	64.4963	175.925		6300	-4.82452	-2.32051	-0.450788	13.6095	56.2989	168.486		6300	-1.51762	-4.36193	-2.65188	11.8422	39.3113	160.884
6400	-10.0937	-8.10395	-3.0977	17.1108	62.3737	173.275		6400	-5.00426	-2.58658	-1.24897	12.6865	54.3461	166.007		6400	-1.7991	-4.28186	-2.80227	11.0298	37.6794	158.907
6500	-9.93813	-8.31443	-3.35265	15.9876	60.3018	170.707		6500	-5.11249	-2.68596	-1.96753	11.8738	52.3991	163.906		6500	-2.02416	-4.44247	-2.81908	10.3019	36.1159	157.002
6600	-9.98428	-8.52034	-3.54515	14.9942	58.24	168.087		6600	-5.32564	-2.82024	-2.55318	11.3022	50.6959	161.66		6600	-2.00761	-4.78298	-2.81785	9.46608	34.4252	154.927
6700	-10.1504	-8.701	-3.78039	14.1075	56.2621	165.562		6700	-5.61421	-2.87353	-2.97508	10.7098	49.059	159.164		6700	-1.81092	-5.08403	-2.92724	8.6078	32.6824	152.63
6800	-10.293	-8.92745	-3.91946	13.2213	54.2555	163.187		6800	-5.67955	-3.19139	-3.32774	9.87451	47.3774	156.683		6800	-1.444	-5.28637	-2.70372	7.89151	31.1919	149.82
6900	-10.4809	-9.12731	-4.20235	12.6145	52.4499	160.985		6900	-5.76072	-3.67749	-3.71487	9.02395	45.58	154.611		6900	-1.0692	-5.47627	-2.45496	7.50824	29.7268	146.914
7000	-10.6627	-9.3964	-4.44169	12.0649	50.8634	158.444		7000	-5.82995	-4.34506	-4.03555	8.18869	43.7377	152.283		7000	-0.863488	-5.52902	-2.24338	7.37384	28.2091	143.792
7100	-10.7771	-9.6064	-4.65188	11.4462	49.1342	156.067		7100	-5.86733	-4.70154	-4.43836	7.45703	41.8081	150.159		7100	-0.996355	-5.58185	-2.16828	7.38176	26.8484	140.79
7200	-10.5999	-9.91262	-4.8927	10.7322	47.268	153.612		7200	-5.79306	-4.85391	-4.84807	6.60081	39.9006	147.969		7200	-1.08102	-5.69798	-1.99551	7.36271	25.677	138.697
7300	-10.5204	-10.1536	-5.24512	10.1111	45.529	150.991		7300	-5.82333	-4.94511	-5.04198	6.08034	38.063	145.416		7300	-1.1713	-5.91854	-2.04034	7.10169	24.6145	136.847
7400	-10.36	-10.3827	-5.3736	9.37207	43.699	148.335		7400	-5.76484	-5.0097	-5.06887	5.72657	36.3922	142.526		7400	-1.5793	-6.13085	-2.24316	6.41291	23.8367	134.646
7500	-10.2474	-10.4958	-5.45561	8.76693	42.0669	145.848		7500	-5.78062	-5.05603	-5.2946	5.39979	34.7731	139.774		7500	-1.94066	-6.39139	-2.39013	5.30957	23.0564	132.815
7600	-10.079	-10.5734	-5.54952	8.07276	40.7026	143.31		7600	-5.81168	-5.15564	-5.38704	4.9263	33.4716	137.22		7600	-2.14986	-6.59785	-2.64296	4.29063	22.3689	131.135
7700	-9.99925	-10.5298	-5.69226	7.49304	39.5743	140.832		7700	-6.0627	-5.28967	-5.23666	4.72784	32.1764	134.726		7700	-2.61977	-6.55737	-3.14409	3.664	21.451	128.954
7800	-9.91186	-10.4867	-5.86024	6.84558	38.4698	138.489		7800	-6.26619	-5.47152	-5.17275	4.49028	30.8068	132.726		7800	-3.42876	-6.26587	-3.49493	3.32364	20.5772	126.418
7900	-10.0471	-10.3002	-6.19863	6.21703	37.5221	136.188		7900	-6.60023	-5.68433	-5.27553	4.33458	29.5986	131.157		7900	-3.9943	-5.96232	-3.75178	3.33366	19.4622	124.437
8000	-10.1153	-10.1281	-6.56421	5.55857	36.4668	133.957		8000	-6.91279	-5.76453	-5.36307	4.10842	28.4058	129.041		8000	-4.55909	-5.74299	-4.09658	3.82518	18.4736	122.534
8100	-10.2031	-9.69503	-6.79594	5.11531	35.1963	131.791		8100	-7.22457	-5.94916	-5.63701	3.89547	27.025	126.846		8100	-4.89926	-5.49858	-4.28885	4.5549	17.3528	120.703
8200	-10.2616	-9.37224	-6.97644	4.77225	34.1672	129.57		8200	-7.37533	-6.26646	-6.15425	3.46755	25.9156	124.733		8200	-5.38859	-5.34514	-4.32951	5.11797	16.3105	119.259
8300	-10.378	-8.96139	-7.07165	4.6768	33.2116	127.294		8300	-7.5961	-6.31317	-6.81951	2.92432	25.1281	122.248		8300	-5.73906	-5.5217	-4.51223	5.55117	14.9589	117.713
8400	-10.4375	-8.64944	-7.03985	4.69694	32.2082	125.051		8400	-7.66111	-6.24037	-7.40625	2.3538	24.3132	119.215		8400	-5.93806	-5.87451	-4.62362	5.73291	13.5129	116.025
8500	-10.6806	-8.50032	-6.99598	4.60572	31.0616	122.78		8500	-7.50503	-6.20889	-7.87607	1.9666	23.6575	116.902		8500	-5.95514	-6.232	-4.77177	5.53235	12.1548	114.135
8600	-10.9866	-8.64675	-6.97163	4.53295	29.9453	120.48		8600	-7.18857	-6.19329	-8.05068	1.23114	23.0875	114.653		8600	-6.06207	-6.73931	-4.85226	5.12753	10.9493	112.26
8700	-11.2714	-8.85937	-6.79262	4.4575	28.6395	118.2		8700	-6.86291	-6.07521	-8.12766	0.704732	22.2818	112.66		8700	-5.5369	-7.36147	-4.96525	4.65944	9.87174	110.002
8800	-11.5299	-9.33557	-6.66011	4.17689	27.2274	115.728		8800	-6.55761	-6.2081	-8.24384	0.385553	21.2208	110.908		8800	-4.97187	-7.68884	-5.07397	4.13197	9.10361	108.461
8900	-11.6126	-9.79656	-6.655	3.68123	25.9311	113.311		8900	-6.33518	-6.32383	-8.36735	0.0855006	20.1972	109.189		8900	-4.25087	-7.73023	-5.29331	3.50205	8.62955	106.907
9000	-11.7154	-10.1316	-6.82505	3.0754	24.7599	111.158		9000	-6.26372	-6.29934	-8.54536	-0.30631	18.967	107.392		9000	-3.57386	-7.50241	-5.35605	2.92543	8.08106	105.551
9100	-11.7963	-10.3262	-7.05265	2.33063	23.5198	108.922		9100	-6.10679	-6.2471	-8.76056	-0.468649	17.8326	105.498		9100	-3.06496	-7.03233	-5.43024	2.09657	7.57613	104.256
9200	-11.9487	-10.4552	-7.3524	1.53533	22.4584	106.701		9200	-5.91555	-6.28676	-8.94515	-0.655169	16.8381	103.364		9200	-2.87337	-6.40569	-5.54755	1.35271	6.95814	103.431
9300	-12.1562	-10.5833	-7.49467	0.755647	21.7254	104.667		9300	-5.81492	-6.31731	-8.94466	-0.843663	15.9778	101.458		9300	-2.63121	-6.03691	-5.63321	0.526786	6.13319	102.08
9400	-12.2972	-10.681	-7.52235	0.112951	20.8631	102.552		9400	-5.79067	-6.31962	-8.66949	-1.15995	15.1559	99.8706		9400	-2.60029	-5.85162	-5.78182	-0.306272	5.0728	100.387
9500	-12.0592	-10.6753	-7.22434	-0.332435	19.8348	100.483		9500	-5.66829	-6.4482	-8.04347	-1.6314	14.3298	98.1807		9500	-2.67431	-6.06391	-5.91386	-0.899298	4.19094	98.6573
9600	-11.708	-10.7817	-6.74303	-0.774906	19.005	98.6289		9600	-5.75185	-6.59503	-7.43462	-2.00422	13.3192	96.8587		9600	-2.7122	-6.50341	-6.12696	-1.33724	3.15105	96.8804
9700	-11.2711	-10.8343	-6.28797	-1.14051	17.9979	96.9403		9700	-5.77757	-6.79357	-7.06355	-2.38209	12.2451	95.55		9700	-2.83026	-7.08669	-6.21679	-1.81325	2.30035	94.779
9800	-10.6732	-10.6241	-6.08048	-1.41849	16.8144	95.4294		9800	-5.72248	-7.04886	-6.75613	-2.90556	11.2178	93.9134		9800	-3.28007	-7.59865	-6.36556	-1.9614	1.77059	92.9561
9900	-10.0953	-10.4383	-6.05022	-1.76533	15.5878	94.0779		9900	-5.6008	-7.33131	-6.68692	-3.16528	10.3112	92.3278		9900	-3.77629	-8.15333	-6.54673	-1.89382	1.76144	91.3892
10000	-9.6896	-10.2229	-6.08438	-2.18156	14.64	92.5998		10000	-5.65823	-7.4837	-6.90922	-3.23725	9.44629	90.708		10000	-4.22105	-8.50627	-6.88145	-1.84388	1.84613	89.504
10100	-9.40862	-10.1261	-6.36872	-2.39655	13.6006	91.4101		10100	-5.46385	-7.49403	-7.22691	-3.3312	8.73644	89.0354		10100	-4.76739	-8.62106	-7.26236	-1.75162	1.99482	87.5718
10200	-9.19996	-9.98397	-6.59378	-2.45646	12.6241	90.1603		10200	-5.31072	-7.34304	-7.28276	-3.40311	8.12095	87.6413		10200	-5.27281	-8.44906	-7.72144	-1.82808	1.92745	85.9576
10300	-9.19372	-9.93865	-6.77204	-2.47529	11.7312	88.8805		10300	-5.26968	-7.01583	-7.28674	-3.47216	7.4057	86.6374		10300	-5.32034	-8.19067	-8.25616	-2.07653	1.70471	84.4173
10400	-9.35429	-9.96995	-6.8899	-2.43235	11.0903	87.5063		10400	-5.19356	-6.44808	-7.22969	-3.62974	6.55863	85.5955		10400	-5.1167	-7.8543	-8.74741	-2.31779	1.10859	83.1653
10500	-9.45337	-10.1538	-7.32172	-2.41958	10.351	86.0091		10500	-5.05556	-5.91494	-7.08202	-3.76404	5.69838	84.4142		10500	-4.74788	-7.58399	-8.96431	-2.68925	0.268168	82.3187
10600	-9.49203	-10.2456	-7.70902	-2.6171	9.98428	84.4139		10600	-5.27944	-5.27298	-6.68539	-3.85288	4.82385	83.3831		10600	-4.26266	-7.3246	-9.01534	-2.92406	-0.475701	81.5707
10700	-9.68282	-10.418	-8.13484	-3.01188	9.77983	82.7578		10700	-5.56199	-4.74257	-6.36532	-4.21146	4.02612	82.0075		10700	-3.75265	-7.16608	-8.95695	-2.95457	-1.09296	80.7672
10800	-9.72168	-10.5066	-8.45515	-3.4848	9.5852	81.2411		10800	-5.6544	-4.27005	-6.14019	-4.61557	3.36436	80.4126		10800	-3.60539	-6.95635	-8.60989	-2.74417	-1.89343	80.1675
10900	-9.62697	-10.5289	-8.6451	-3.94367	9.31381	79.6531		10900	-5.93552	-4.18081	-5.95612	-5.16498	2.79204	78.8394		10900	-3.80659	-6.75084	-8.23001	-2.81356	-2.51843	79.3563
11000	-9.86742	-10.4643	-8.62615	-4.16506	9.00846	78.1761		11000	-6.21533	-4.31637	-5.86219	-5.60655	2.29887	77.3075		11000	-4.03547	-6.5252	-8.02788	-2.99783	-2.87137	78.5794
11100	-9.99523	-10.2714	-8.63249	-4.25858	8.47296	76.9584		11100	-6.41046	-4.68156	-5.7524	-5.87504	1.79327	75.3185		11100	-4.43433	-6.66738	-7.97906	-3.3743	-3.10772	78.0059
11200	-10.1249	-10.134	-8.55314	-4.2859	7.611	75.6352		11200	-6.53655	-4.95204	-5.58881	-5.85144	1.10097	73.5762		11200	-4.90795	-6.95894	-8.02922	-3.57489	-3.28917	77.4626
11300	-10.2433	-10.1448	-8.51289	-4.40051	6.65088	74.0301		11300	-6.76907	-5.13817	-5.34078	-5.69862	0.44511	71.6903		11300	-5.32322	-7.35096	-8.42126	-3.94317	-3.21607	76.6312
11400	-10.2845	-10.2365	-8.66481	-4.58274	5.70288	72.1967		11400	-6.73762	-5.23075	-5.05983	-5.47822	-0.233526	69.9982		11400	-5.78633	-7.61683	-8.7263	-4.01693	-3.30748	76.0289
11500	-9.98644	-10.2458	-8.64351	-4.81979	4.89415	70.1081		11500	-6.76641	-5.13513	-4.81659	-5.49342	-0.877343	68.3111		11500	-6.39675	-7.76299	-8.86452	-3.91272	-3.55709	75.4271
11600	-9.8763	-10.545	-8.39983	-5.15553	4.17329	67.7351		11600	-6.72769	-5.20617	-4.6626	-5.65485	-1.37602	67.1393		11600	-6.79158	-7.67749	-8.83422	-3.82272	-4.04716	74.6165
11700	-9.68113	-10.6916	-8.16722	-5.47132	3.61285	65.5121		11700	-6.6668	-5.20845	-4.4343	-6.01497	-1.67321	65.9423		11700	-7.04571	-7.51243	-8.74454	-4.03286	-4.4478	73.5489
11800	-9.66349	-10.6934	-7.72103	-5.73197	3.09338	63.4189		11800	-6.57305	-5.41214	-4.12461	-6.43132	-2.10635	65.0197		11800	-7.09246	-7.34674	-8.67451	-4.18674	-4.92743	72.4995
11900	-9.71364	-10.7152	-7.17176	-5.85343	2.68718	61.7939		11900	-6.58651	-5.68205	-3.71723	-6.91523	-2.1611	63.8655		11900	-6.90215	-7.27406	-8.68383	-4.50159	-5.43881	71.1676
12000	-9.96229	-10.9282	-6.96422	-5.96279	2.40918	60.9178		12000	-6.45604	-6.10691	-3.27154	-7.30639	-2.06608	62.9502		12000	-6.39978	-7.34957	-8.67914	-4.85954	-6.02649	69.7052
12100	-10.1674	-10.9633	-6.90792	-5.8799	2.1344	60.2192		12100	-6.32043	-6.28304	-2.95065	-7.73978	-2.07371	62.1219		12100	-5.98044	-7.23806	-8.56726	-5.15602	-6.40118	68.4101
12200	-10.1454	-11.1358	-6.89016	-5.78918	1.90558	59.755		12200	-6.24593	-6.66296	-2.91337	-8.19177	-2.25183	61.3417		12200	-5.54196	-7.16094	-8.48381	-5.39755	-6.84253	67.5237
12300	-10.0342	-11.4668	-7.07999	-5.69142	1.58896	59.2452		12300	-6.16481	-6.8802	-2.93546	-8.52241	-2.53651	60.5082		12300	-5.2906	-6.99099	-8.43698	-5.68308	-7.23919	66.5031
12400	-10.1015	-11.6301	-7.40036	-5.63568	1.1873	58.5238		12400	-6.26468	-6.85342	-3.03108	-8.64453	-3.23964	59.6772		12400	-5.00941	-6.86513	-8.35431	-5.76796	-7.56491	65.7948
12500	-10.0389	-11.5783	-7.64668	-5.53095	0.693185	57.1962		12500	-6.39449	-6.86926	-3.14613	-8.81881	-4.00918	58.7482		12500	-5.00049	-6.73541	-8.57983	-5.74725	-7.90509	64.9999
12600	-9.82838	-11.421	-7.93666	-5.28343	0.270498	55.6384		12600	-6.48363	-7.03065	-3.33115	-9.00242	-4.78832	57.7215		12600	-5.2408	-6.73766	-8.89451	-5.62144	-8.00109	64.1425
12700	-9.86853	-11.1352	-8.41175	-5.14795	-0.135594	54.1008		12700	-6.6602	-7.29425	-3.52735	-9.09776	-5.34549	57.0133		12700	-5.47255	-6.7992	-9.23334	-5.21894	-7.7824	63.0412
12800	-9.99413	-10.6055	-8.82615	-4.74543	-0.373121	52.6713		12800	-6.82058	-7.39215	-3.80355	-9.26587	-5.58277	55.9757		12800	-5.54883	-6.91818	-9.41029	-4.68568	-7.71528	62.3111
12900	-10.1411	-10.1284	-9.06038	-4.23473	-0.645506	51.4711		12900	-6.63805	-7.38609	-4.21039	-9.46125	-5.70999	55.3115		12900	-5.68233	-7.02613	-9.76973	-4.41251	-7.63273	61.705
13000	-10.1623	-9.78329	-9.22147	-3.92512	-1.10924	50.3608		13000	-6.45276	-7.11892	-4.58458	-9.64999	-5.8145	54.5487		13000	-5.87087	-7.29758	-9.89295	-4.28185	-7.21328	61.3552
13100	-10.1377	-9.37999	-9.26175	-4.10806	-1.69267	49.2439		13100	-6.38967	-6.90496	-4.75034	-9.59061	-5.87019	53.5845		13100	-5.87469	-7.65325	-9.88483	-4.16411	-6.8502	61.0463
13200	-10.1754	-9.05776	-9.24327	-4.32698	-2.16277	48.1944		13200	-6.26796	-6.4657	-4.84617	-9.31529	-5.97218	52.3139		13200	-6.01482	-8.09905	-9.66814	-4.09519	-6.74897	60.9287
13300	-10.005	-9.07153	-9.26579	-4.87468	-2.58957	46.9991		13300	-6.10542	-6.26021	-4.89671	-9.03025	-6.09039	51.3005		13300	-6.09497	-8.47477	-9.37552	-3.9467	-6.56553	60.5042
13400	-9.68276	-9.06479	-9.32144	-5.51572	-3.06835	45.7512		13400	-6.09716	-6.27498	-4.7781	-8.89802	-6.14173	49.9273		13400	-6.18205	-8.8314	-8.86508	-3.49802	-6.471	59.9365
13500	-9.66542	-9.21175	-9.37292	-6.10345	-3.39761	44.5639		13500	-6.24816	-6.35518	-4.68464	-8.81939	-6.35788	48.7571		13500	-6.08669	-8.92916	-8.33776	-3.04152	-6.49007	59.0343
13600	-9.95954	-9.42422	-9.42528	-6.56113	-3.59535	43.3328		13600	-6.46196	-6.21667	-4.80448	-8.80429	-6.61382	47.789		13600	-5.84723	-8.81685	-7.98599	-2.89615	-6.59323	58.0415
13700	-10.0982	-9.64561	-9.30498	-6.93324	-3.78872	42.0586		13700	-6.45818	-6.19006	-4.92008	-8.90665	-6.7422	46.8573		13700	-5.58462	-8.57005	-7.81933	-2.99662	-6.353	56.9426
13800	-10.4113	-9.71286	-9.20797	-7.1547	-4.00146	41.0275		13800	-6.42949	-6.05629	-5.06734	-9.01231	-7.03219	46.0627		13800	-5.34516	-8.26568	-7.6523	-3.36639	-5.88928	56.0324
13900	-10.6323	-9.83246	-9.24427	-7.25657	-4.17018	40.1893		13900	-6.49522	-5.72477	-5.21699	-8.88297	-7.20222	45.1518		13900	-5.03125	-8.13169	-7.41614	-3.89443	-5.32305	55.2095
14000	-10.8819	-9.87253	-9.29965	-7.32867	-4.35881	39.5848		14000	-6.53196	-5.4246	-5.39735	-8.65195	-6.8899	44.1578		14000	-4.63502	-7.92413	-7.31581	-4.51541	-4.96562	54.4741
14100	-11.0083	-10.091	-9.4406	-7.26006	-4.49576	39.0942		14100	-6.37084	-5.22325	-5.54943	-8.6735	-6.42751	43.2051		14100	-4.04856	-7.74145	-7.19467	-4.95752	-4.76654	53.5316
14200	-10.8744	-10.1843	-9.7029	-7.31628	-4.58382	38.7089		14200	-6.53805	-4.96245	-5.67949	-8.90867	-5.94427	42.1581		14200	-3.32562	-7.48072	-6.99021	-5.45597	-4.77048	52.7548
14300	-10.6279	-10.1262	-9.96272	-7.49752	-4.82341	38.2427		14300	-6.66768	-4.7936	-5.73801	-9.04669	-5.31201	41.2145		14300	-2.88215	-7.28675	-6.79799	-5.96166	-5.08629	51.9029
14400	-10.4414	-10.0375	-10.0145	-7.8186	-4.94584	37.5946		14400	-6.7709	-4.88556	-5.84406	-9.26096	-4.9999	40.6227		14400	-2.67463	-7.12859	-6.66012	-6.52684	-5.47319	50.5279
14500	-10.1473	-9.96392	-10.1283	-8.2543	-4.99063	36.7373		14500	-6.98579	-5.16828	-5.8121	-9.42054	-5.13097	40.2456		14500	-2.57745	-7.09103	-6.42613	-6.80975	-5.60861	49.1257
14600	-9.90481	-9.83977	-10.331	-8.71374	-5.13828	35.6921		14600	-7.29053	-5.52879	-5.78765	-9.37944	-5.52707	39.5643		14600	-2.71685	-7.33988	-6.3973	-6.98705	-5.81526	48.2257
14700	-9.90698	-9.75671	-10.4601	-9.06805	-5.26863	34.5068		14700	-7.43045	-6.03603	-5.71367	-9.10237	-5.99214	38.9864		14700	-2.97171	-7.80161	-6.60619	-7.16436	-6.02557	47.418
14800	-9.84835	-9.87035	-10.5778	-9.36823	-5.25057	33.6775		14800	-7.64308	-6.73866	-5.69074	-8.99868	-6.26381	37.916		14800	-3.25977	-8.27128	-6.761	-7.16785	-6.17852	46.8403
14900	-9.98185	-10.1605	-10.7845	-9.60646	-5.25488	32.8793		14900	-7.92958	-7.18458	-5.59834	-8.87326	-6.18359	37.0232		14900	-3.4435	-8.61427	-7.03975	-7.02623	-6.36191	46.6055
15000	-10.0743	-10.3262	-10.8378	-9.60793	-5.32345	32.117		15000	-8.05163	-7.33228	-5.68489	-8.94427	-5.9319	36.2655		15000	-3.69563	-8.90406	-7.45576	-6.86426	-6.52046	46.8579
15100	-10.1743	-10.4989	-10.8069	-9.56943	-5.4924	31.5227		15100	-8.13496	-7.35364	-5.7175	-9.04234	-5.64783	35.901		15100	-4.1193	-8.95051	-7.64766	-6.68282	-6.40266	46.9789
15200	-10.2596	-10.6901	-10.8159	-9.461	-5.71561	30.8777		15200	-8.39851	-7.16305	-5.62232	-9.01287	-5.65755	35.6245		15200	-4.3095	-8.71281	-7.67529	-6.28511	-6.47826	46.8861
15300	-10.3666	-10.7733	-10.6645	-9.26863	-5.99776	30.0484		15300	-8.73669	-6.91306	-5.45936	-8.83203	-5.98176	35.5195		15300	-4.35482	-8.59236	-7.80125	-6.00126	-6.36233	46.3979
15400	-10.2318	-10.7886	-10.4123	-9.09176	-6.2464	29.1037		15400	-8.88802	-6.86076	-5.55208	-8.73525	-6.57422	35.0746		15400	-4.52383	-8.46848	-7.56292	-5.66545	-6.16766	45.7127
15500	-10.2739	-11.0957	-10.1185	-8.83644	-6.37472	28.2577		15500	-8.93411	-6.97183	-5.42527	-8.42032	-7.24783	34.3438		15500	-4.74941	-8.38595	-7.29376	-5.46929	-6.2954	44.7056
15600	-10.2145	-11.2542	-9.73398	-8.56482	-6.3759	27.5679		15600	-8.90473	-7.07886	-5.27972	-8.11092	-7.66765	33.6759		15600	-4.7375	-8.49337	-7.12738	-5.16693	-6.62846	43.5458
15700	-10.2902	-11.5683	-9.31585	-8.23748	-6.43263	26.8401		15700	-8.707	-7.29051	-5.25876	-7.98316	-7.64366	32.869		15700	-5.0979	-8.75106	-6.83587	-4.91891	-6.9386	42.8589
15800	-10.5217	-11.8854	-9.09974	-8.0032	-6.55411	25.8266		15800	-8.2082	-7.13663	-5.41384	-7.82438	-7.55159	32.4535		15800	-5.37918	-8.92603	-6.42816	-4.85457	-7.38639	42.5128
15900	-10.9974	-12.2463	-8.97487	-7.82642	-6.78245	24.7926		15900	-7.5584	-7.03232	-5.3213	-7.60705	-7.3137	32.2657		15900	-5.55949	-9.03686	-6.32589	-4.90087	-7.70691	42.2963
16000	-11.272	-12.4334	-9.05576	-7.88912	-6.97257	23.6572		16000	-6.83014	-6.96107	-5.28572	-7.31548	-7.15443	32.1154		16000	-5.67077	-9.10614	-6.23782	-5.0398	-7.75192	42.2761
16100	-11.5438	-12.6001	-9.21063	-8.11597	-7.20272	22.5699		16100	-6.09625	-6.75415	-5.19994	-6.90914	-7.25728	31.8046		16100	-6.07715	-9.20126	-6.10085	-5.45433	-7.35067	42.3262
16200	-11.5936	-12.7237	-9.46532	-8.43835	-7.67389	21.8313		16200	-5.38835	-6.55907	-5.11341	-6.55232	-7.53737	31.4475		16200	-6.19517	-9.45389	-6.22514	-5.92519	-6.88796	42.1395
16300	-11.6197	-13.0387	-9.54739	-8.83497	-8.06889	21.278		16300	-4.82518	-6.60432	-4.97847	-6.32846	-7.87679	30.966		16300	-6.44978	-9.74064	-6.60632	-6.24095	-6.21067	42.0467
16400	-11.5581	-13.2162	-9.35866	-8.95906	-8.33782	21.0706		16400	-4.51351	-6.55526	-5.03079	-6.23664	-8.33742	30.2979		16400	-6.6618	-9.91948	-7.00381	-6.44111	-5.47788	41.9349
16500	-11.4873	-13.4863	-8.94577	-9.10229	-8.83206	20.9485		16500	-4.39574	-6.08082	-5.17571	-6.19608	-8.70251	29.6023		16500	-6.94873	-10.1239	-7.26783	-6.24249	-4.90783	41.5831
16600	-11.4415	-13.6991	-8.62628	-9.05194	-9.24801	20.6506		16600	-4.50226	-5.76495	-5.35144	-6.35381	-8.86055	28.8561		16600	-7.0442	-10.1309	-7.73535	-5.90645	-4.54155	41.3792
16700	-11.4909	-13.826	-8.2272	-8.96781	-9.51468	20.0983		16700	-4.70293	-5.45361	-5.55954	-6.43951	-9.12152	28.2397		16700	-7.32581	-10.0332	-8.10628	-5.62589	-4.1015	41.0507
16800	-11.5437	-13.7825	-8.11851	-8.50563	-9.53566	19.6767		16800	-5.05635	-5.22423	-5.6272	-6.32798	-9.4999	27.5937		16800	-7.54933	-9.92463	-8.37909	-5.4525	-4.01458	40.5187
16900	-11.3648	-13.7771	-8.30846	-8.1432	-9.44267	19.2366		16900	-5.42642	-5.03693	-5.47011	-5.89689	-9.82559	27.2326		16900	-7.67123	-9.82961	-8.55824	-5.61519	-4.08687	40.1731
17000	-11.2363	-13.6809	-8.6487	-7.88233	-9.17478	18.8203		17000	-5.77743	-5.33937	-5.32716	-5.69754	-10.0421	26.7251		17000	-7.72625	-9.66945	-8.8446	-6.05805	-4.16419	40.0645
17100	-11.2669	-13.7837	-8.90155	-7.85812	-8.97913	18.5945		17100	-6.06167	-5.56496	-5.34461	-5.48836	-10.2906	26.2744		17100	-7.74689	-9.67428	-9.11151	-6.53698	-4.62449	39.737
17200	-11.4203	-13.6681	-9.14073	-7.72939	-8.73872	18.3475		17200	-6.28915	-5.67945	-5.32642	-5.4551	-10.2938	26.2288		17200	-7.76846	-9.63062	-9.22836	-7.16014	-4.98605	39.4117
17300	-11.3905	-13.4373	-9.17584	-8.03088	-8.73005	18.1506		17300	-6.44861	-5.56829	-5.49707	-5.68435	-10.2226	26.0932		17300	-7.71669	-9.66546	-9.1272	-7.76919	-5.08722	39.3413
17400	-11.539	-13.1199	-9.33396	-8.46694	-8.77157	17.8355		17400	-6.44826	-5.3747	-6.00013	-6.39167	-10.2959	25.5272		17400	-7.93676	-9.78864	-9.20086	-8.23713	-5.21719	39.3125
17500	-11.6879	-12.6809	-9.5767	-8.80893	-8.89915	17.3638		17500	-6.27386	-5.17083	-6.60415	-7.05258	-10.4219	25.2322		17500	-8.07382	-10.0458	-9.319	-8.44931	-5.15392	39.0188
17600	-11.6751	-12.064	-9.73661	-9.10377	-9.0647	16.6895		17600	-5.84995	-5.09654	-7.05774	-7.70293	-10.5434	24.8679		17600	-8.238	-10.0471	-9.47089	-8.38249	-4.81979	38.7723
17700	-11.5891	-11.6957	-10.0652	-9.47032	-9.15871	16.1598		17700	-5.43735	-4.99511	-7.43402	-8.12401	-10.606	24.0521		17700	-8.47034	-10.0134	-9.81946	-8.19594	-4.56253	38.4231
17800	-11.2804	-11.4975	-10.4196	-9.61719	-9.15502	15.4886		17800	-4.98033	-4.86523	-7.67294	-8.20081	-10.4812	23.2693		17800	-8.77442	-9.80096	-10.3489	-7.7581	-4.42379	38.0409
17900	-11.0167	-11.5264	-10.5692	-9.72422	-9.17445	14.7999		17900	-4.68932	-4.79487	-7.72779	-8.12915	-10.037	22.3302		17900	-9.03354	-9.53457	-10.5978	-7.17825	-4.39008	37.5355
18000	-10.7777	-11.4679	-10.6235	-9.70702	-9.19614	14.2785		18000	-4.49223	-4.73973	-7.6124	-7.92146	-9.65458	21.6641		18000	-9.46182	-9.14894	-10.9762	-6.86934	-4.64595	37.0319
18100	-10.7173	-11.563	-10.8021	-9.50969	-9.23028	13.8595		18100	-4.48425	-4.65226	-7.50087	-7.66681	-9.42211	21.2985		18100	-9.78012	-9.03467	-11.1878	-6.83492	-5.29887	36.4973
18200	-10.6371	-11.603	-10.7997	-9.47924	-9.32335	13.1087		18200	-4.53477	-4.62053	-7.44235	-7.42177	-9.58776	21.2124		18200	-9.9465	-8.82611	-11.1219	-6.6686	-6.15746	35.9881
18300	-10.8322	-11.6044	-10.8028	-9.41675	-9.40225	12.2776		18300	-4.62857	-4.68335	-7.42605	-7.46843	-9.91824	21.0933		18300	-10.115	-8.81393	-10.8581	-6.51354	-6.98829	34.8424
18400	-11.0563	-11.5109	-10.925	-9.32732	-9.42419	11.5692		18400	-4.60817	-4.74815	-7.33413	-7.434	-10.3538	21.3855		18400	-10.0782	-9.05066	-10.5867	-6.35908	-7.45216	33.4749
18500	-11.2727	-11.5039	-11.01	-9.29812	-9.33789	10.9068		18500	-4.67665	-4.77635	-7.25157	-7.42216	-10.7897	21.2854		18500	-9.99338	-9.27813	-10.1365	-6.22853	-7.81391	31.8902
18600	-11.228	-11.3567	-11.0251	-9.34934	-9.09953	10.1793		18600	-4.74357	-4.87092	-6.99866	-7.51178	-11.1972	20.6978		18600	-10.09	-9.42594	-9.57729	-5.87446	-7.81494	30.184
18700	-11.2208	-11.1368	-11.1512	-9.24877	-8.85029	9.70684		18700	-4.91931	-4.92184	-6.9758	-7.75833	-11.3523	20.079		18700	-10.1595	-9.77733	-9.03656	-5.36008	-7.50316	28.6835
18800	-11.3112	-10.811	-11.2658	-9.20422	-8.71373	9.52903		18800	-5.16086	-5.0399	-6.97021	-7.88844	-11.3956	19.5607		18800	-10.0095	-9.93751	-8.56022	-4.77476	-7.36162	27.8759
18900	-11.3056	-10.5378	-11.3333	-9.14654	-8.58454	9.26875		18900	-5.58513	-5.05404	-6.99604	-7.89525	-11.4752	18.9127		18900	-9.75	-9.69895	-8.18046	-4.19741	-7.44408	27.5829
19000	-11.3106	-10.6858	-11.3076	-9.10393	-8.26866	8.86004		19000	-5.95379	-5.11422	-7.12457	-7.8565	-11.4327	18.0886		19000	-9.3192	-9.32104	-7.66711	-3.53505	-7.80635	28.2159
19100	-11.5598	-10.8763	-11.5575	-9.20137	-7.92091	8.64015		19100	-6.2001	-5.17153	-7.47414	-7.78217	-11.2151	17.6959		19100	-8.88256	-8.8702	-7.23265	-2.95768	-8.22792	29.4559
19200	-11.685	-11.0553	-11.6869	-9.12318	-7.58274	8.75299		19200	-6.0705	-5.33991	-7.60083	-7.51192	-11.1373	17.0923		19200	-8.20093	-8.30731	-7.0157	-2.65961	-8.59905	30.835
19300	-11.6986	-11.1719	-11.8226	-9.21803	-7.25927	8.67905		19300	-5.74014	-5.43012	-7.66266	-7.18588	-11.0065	16.596		19300	-7.71177	-7.87841	-6.80323	-2.4145	-8.54273	32.1349
19400	-11.6338	-11.578	-11.7717	-9.4717	-7.10291	8.51805		19400	-5.04342	-5.68718	-7.70097	-6.90531	-10.8665	16.0988		19400	-7.38238	-7.71013	-6.33164	-2.18582	-8.40793	33.0416
19500	-11.5927	-11.6373	-11.6137	-9.48768	-7.14257	8.28541		19500	-4.41726	-5.94583	-7.59224	-6.75708	-10.8764	15.8795		19500	-7.09231	-7.83689	-6.21066	-2.03006	-7.9647	33.5961
19600	-11.4132	-11.7347	-11.3524	-9.4078	-7.39712	7.82397		19600	-4.00836	-6.23158	-7.42403	-6.61577	-10.9636	15.5329		19600	-6.72851	-8.07599	-6.10196	-2.15727	-7.40074	33.8425
19700	-11.4045	-12.0114	-11.1289	-9.46579	-7.55431	7.10188		19700	-3.79013	-6.44932	-7.07362	-6.51544	-10.9483	15.3782		19700	-6.77709	-8.37714	-5.84241	-2.23205	-7.11989	33.7628
19800	-11.3708	-12.4494	-10.8081	-9.36059	-7.59481	6.54755		19800	-3.83379	-6.68282	-6.64739	-6.56167	-11.1141	15.0927		19800	-6.6692	-8.5054	-5.66371	-2.63588	-7.07443	33.61
19900	-11.4984	-12.6259	-10.5077	-9.25376	-7.40558	6.10495		19900	-4.1327	-6.77215	-6.23155	-6.77711	-11.2277	14.9251		19900	-6.54032	-8.39792	-5.77096	-3.10114	-6.84692	33.4149
20000	-11.5182	-12.7736	-10.3062	-9.38259	-7.24418	5.93689		20000	-4.5165	-6.89709	-6.001	-7.13174	-11.3773	14.8386		20000	-6.65986	-8.16242	-5.81279	-3.46245	-6.48841	33.0449
Note: Averaged from 7 flies								Note: Averaged from 6 flies								Note: Averaged from 7 flies

### Sheet: Linear regression statistics
	3 day old	5 day old	7 day old		One-way MANOVA statistics
R2	0.94	0.93	0.89		Group 1	Group 2	P value
Linear relationship	y = 0.78x-7.55	y = 0.69x-0.16	y = 0.66x+8.04		3 day old	5 day old	0.96
P value	1.31e-26	2.04e-21	1.49e-20		3 day old	7 day old	0.94
					5 day old	7 day old	1
y: Ca2+ fluorescence response (ΔF/F, %)
x: spike response (Hz)

### Sheet: Basal GCaMP fluorecence
	3 day old	5 day old	7 day old		One-way ANOVA statistics
Fly1	608.36	581.614	572.037		Group 1	Group 2	P value
Fly2	458.771	711.303	354.253		3 day old	5 day old	0.24
Fly3	635.257	559.306	462.14		3 day old	7 day old	0.16
Fly4	561.354	501.959	469.441		5 day old	7 day old	0.0069
Fly5	616.003	790.676	372.317
Fly6	523.345	600.905	408.984
Fly7	324.898		379.936
Avg	532.57	624.294	431.301
SEM	41.6154	43.5168	28.7702
Basal GCaMP fluorescence: averaged raw fluorescence from 2s interval before stimulus onset at the lowest dilution
